# Phylogeographical evidence for historical long-distance dispersal in the flightless stick insect *Ramulus mikado*

**DOI:** 10.1101/2023.05.15.540668

**Authors:** Kenji Suetsugu, Tomonari Nozaki, Shun K Hirota, Shoichi Funaki, Katsura Ito, Yuji Isagi, Yoshihisa Suyama, Shingo Kaneko

## Abstract

Exploring how organisms overcome geographical barriers to dispersal is a fundamental question in biology. Passive long-distance dispersal events, although infrequent and unpredictable, have a considerable impact on species range expansions. Despite limited active dispersal capabilities, many stick insect species have vast geographical ranges, indicating that passive long-distance dispersal is vital for their distribution. A potential mode of passive dispersal in stick insects is via the egg stage within avian digestive tracts, as suggested by experimental evidence. However, detecting such events under natural conditions is challenging due to their rarity. To indirectly assess the importance of historical avian-mediated dispersal, we examined the population genetic structure of the flightless stick insect *Ramulus mikado* based on a multifaceted molecular approach (COI haplotypes, nuclear SSR markers, and genome-wide SNPs). Subsequently, we identified unique phylogeographic patterns, including the discovery of identical COI genotypes spanning considerable distances, which substantiates the notion of passive long-distance genotypic dispersal. Overall, all the molecular data revealed low and mostly non-significant genetic differentiation among populations, with identical or very similar genotypes across distant populations. We propose that long-distance dispersal facilitated by birds is the most plausible explanation for the unique phylogeographic pattern observed in this flightless stick insect.
