## Supplemental Tables for "Phylogeographical evidence for historical long-distance dispersal in the flightless stick insect *Ramulus mikado*"

### Sheet: Table S1
Table S1. The samples used in the analysis of COI haplotypes, nuclear SSR markers, and genome-wide SNPs.
ID	sampling localities	latitude/longitude	collector	mt DNA Haplotype	DDBJ accession No.	Multilocus SSR genotype	Rmika021-1	Rmika021-2	Rmika033-1	Rmika033-2	Rmika035-1	Rmika035-2	Rmika050-1	Rmika050-2	Rmika056-1	Rmika056-2	Rmika075-1	Rmika075-2	Rmika077-1	Rmika077-2	Rmika085-1	Rmika085-2	Rmika087-1	Rmika087-2	Rmika088-1	Rmika088-2	Rmika091-1	Rmika091-2	Rmika094-1	Rmika094-2	Rmika095-1	Rmika095-2
SI01	Japan: Tokushima Pref, Naka Country, Naka Town, Shiraishi	33.813962, 134.270706	Shoichi Funaki	Hap20	LC767280	Gen27	258	284	131	133	172	172	238	238	137	137	91	91	221	227	144	144	112	112	140	146	140	140	276	276	133	135
SI02	Japan: Tokushima Pref, Naka Country, Naka Town, Kito, Oriu	33.774904, 134.113812	Shoichi Funaki	Hap21	LC767281	Gen28	258	286	131	131	170	170	238	238	135	135	91	91	221	233	144	144	112	112	140	146	140	140	276	276	133	135
SI03	Japan: Tokushima Pref, Naka Country, Naka Town, Kito, Kitagawa	33.772484, 134.099917	Shoichi Funaki	Hap20	LC767282	Gen29	258	286	131	133	170	170	238	238	137	137	91	91	221	229	144	144	112	112	140	146	140	140	276	276	133	135
SI04	Japan: Kochi Pref, Aki Country, Umaji Village, Umaji	33.55535, 134.048108	Shoichi Funaki	Hap22	LC767283	Gen30	258	274	131	133	170	170	238	238	135	135	91	91	221	225	144	144	112	112	140	146	140	140	276	276	133	135
SI05	Japan: Kochi Pref, Aki City, Koi	33.63515, 134.007342	Shoichi Funaki	Hap23	LC767284	Gen30	258	274	131	133	170	170	238	238	135	135	91	91	221	225	144	144	112	112	140	146	140	140	276	276	133	135
SI06	Japan: Kochi Pref, Kami City, Monobecho, Sendo	33.696996, 133.899886	Shoichi Funaki	Hap24	LC767285	Gen31	258	280	131	131	170	172	238	238	135	135	91	91	221	227	144	144	112	112	140	146	140	140	276	276	133	135
SI07	Japan: Kochi Pref, Kami City, Monobecho, Yasumaru	33.729441, 133.894165	Shoichi Funaki	Hap25	LC767286	Gen32	258	270	133	135	170	170	240	240	135	135	91	91	229	233	144	144	112	112	140	146	140	140	278	278	133	135
SI08	Japan: Tokushima Pref, Miyoshi Country, Higashimiyoshi Town, Ashiro	34.042599, 133.89405	Shoichi Funaki	Hap26	LC767287	Gen33	258	282	131	133	170	170	238	238	135	135	91	91	221	233	144	144	112	112	140	146	140	140	276	276	133	135
SI09	Japan: Tokushima Pref, Miyoshi City, Nishiiyayamamura, Ichiu	33.892216, 133.81697	Shoichi Funaki	Hap25	LC767288	Gen34	258	272	131	135	170	170	240	240	135	135	91	91	229	229	144	144	112	112	140	146	140	140	276	276	133	135
SI10	Japan: Tokushima Pref, Miyoshi City, Nishiiyayamamura, Tokuzen	33.876903, 133.767281	Shoichi Funaki	Hap27	LC767289	Gen35	258	264	135	135	166	166	238	238	135	135	95	95	0	0	144	144	112	112	140	146	140	140	276	276	133	135
SI11	Japan: Kochi Pref, Kami City, Kahoku Town, Iwakai	33.606962, 133.759918	Shoichi Funaki	Hap28	LC767290	Gen36	258	268	133	135	170	170	238	238	137	137	91	91	221	229	144	144	112	112	140	140	140	140	276	276	133	135
SI12	Japan: Kochi Pref, Konan City, Yasucho, Tei	33.528806, 133.757284	Shoichi Funaki	Hap29	LC767291	Gen37	258	276	131	135	170	170	238	238	135	135	91	91	217	225	144	144	112	112	140	146	140	140	276	276	133	135
SI13	Japan: Kochi Pref, Kami City, Tosayamadacho	33.631262, 133.708763	Shoichi Funaki	Hap30	LC767292	Gen38	258	274	133	135	170	170	238	238	135	135	91	91	221	229	144	144	112	112	140	146	140	140	276	276	133	135
SI14	Japan: Kochi Pref, Konan City, Noichicho, Higashino	33.56998, 133.706102	Shoichi Funaki	Hap31	LC767293	Gen39	258	268	131	135	170	170	238	238	135	135	91	91	221	231	144	144	112	112	140	146	140	140	276	276	133	135
SI15	Japan: Kochi Pref, Konan City, Noichicho, Otani	33.571481, 133.702307	Shoichi Funaki	Hap31	LC767294	Gen40	258	288	131	131	170	170	238	238	135	135	91	91	221	231	144	144	112	112	140	146	140	140	276	276	133	135
SI16	Japan: Kochi Pref, Kami City, Tosayamadacho	33.686414, 133.65776	Shoichi Funaki	Hap25	LC767295	Gen41	258	272	133	135	170	170	240	240	135	135	91	91	229	229	144	144	112	112	140	146	140	140	276	276	133	135
SI17	Japan: Kochi Pref, Nagaoka Country, Otoyo Town, Tajikawakamimyo	33.851462, 133.622594	Shoichi Funaki	Hap25	LC767296	Gen34	258	272	131	135	170	170	240	240	135	135	91	91	229	229	144	144	112	112	140	146	140	140	276	276	133	135
SI18	Japan: Kochi Pref, Agawa Country, Ino Town, Kamiyakawako	33.645924, 133.339835	Shoichi Funaki	Hap25	LC767297	Gen42	258	274	133	137	170	170	240	240	135	135	91	91	229	229	144	144	112	112	140	146	140	140	276	276	133	135
SI19	Japan: Ehime Pref, Saijo City, Kurose	33.88583, 133.171337	Shoichi Funaki	Hap32	LC767298	Gen43	258	280	131	133	170	170	238	238	135	135	91	91	221	229	144	144	112	112	140	146	140	140	276	276	133	135
SI20	Japan: Ehime Pref, Saijo City, Nakaoku	33.726307, 133.169631	Shoichi Funaki	Hap33	LC767299	Gen44	258	272	133	135	170	170	238	238	135	135	91	91	221	229	144	144	112	112	146	146	140	140	276	276	133	135
SI21	Japan: Ehime Pref, Saijo City, Nakaoku	33.726307, 133.169631	Shoichi Funaki	Hap32	LC767300	Gen45	258	270	131	133	170	170	238	238	139	139	91	91	221	229	144	144	112	112	140	146	140	140	276	276	133	135
SI22	Japan: Ehime Pref, Kamiukena Country, Kumakogen Town, Hinoura	33.571777, 133.002015	Shoichi Funaki	Hap34	LC767301	Gen46	258	268	133	137	170	170	238	238	135	135	91	95	221	229	144	144	112	112	140	146	140	140	276	276	133	135
SI23	Japan: Ehime Pref, Kamiukena Country, Kumakogen Town, Hinoura	33.571777, 133.002015	Shoichi Funaki	Hap34	LC767302	Gen47	258	268	133	135	170	170	238	238	135	135	91	93	221	229	144	144	112	112	140	146	140	140	276	276	133	135
SI24	Japan: Ehime Pref, Kamiukena Country, Kumakogen Town, Shimonojiri	33.639988, 132.909807	Shoichi Funaki	Hap34	LC767303	Gen48	258	290	131	131	170	170	238	238	135	135	91	93	221	229	144	144	112	112	140	146	140	140	276	276	133	135
SI25	Japan: Ehime Pref, Kamiukena Country, Kumakogen Town, Shimonojiri	33.639988, 132.909807	Shoichi Funaki	Hap35	LC767304	Gen49	258	268	133	139	170	170	238	238	135	135	91	93	221	229	144	144	112	112	140	146	140	140	276	276	133	135
SI26	Japan: Ehime Pref, Matsuyama City, Kutanimachi	33.748075, 132.825836	Shoichi Funaki	Hap06	LC767305	Gen50	258	278	133	135	170	170	238	238	135	135	91	91	221	227	144	144	112	112	142	148	140	140	276	276	133	135
SI27	Japan: Ehime Pref, Iyo Country, Tobe Town, Iwaya	33.730237, 132.805946	Shoichi Funaki	Hap06	LC767306	Gen51	258	262	131	133	170	170	238	238	135	135	91	91	221	225	144	144	112	112	142	148	140	140	276	276	133	135
SI28	Japan: Ehime Pref, Imabari City, Tamagawacho, Nagatani	34.01342, 132.937675	Shoichi Funaki	Hap36	LC767307	Gen52	258	272	131	133	170	170	238	238	135	135	91	91	221	225	144	144	112	112	142	148	140	140	276	276	133	135
SI29	Japan: Kochi Pref, Sukumo City, Hashikamichokamiari	32.996311, 132.760899	Shoichi Funaki	Hap37	LC767308	Gen53	258	296	135	137	170	170	238	238	135	135	91	91	221	227	144	144	112	112	140	148	140	140	276	276	133	135
SI30	Japan: Ehime Pref, Iyo City, Kamimitani	33.766026, 132.731415	Shoichi Funaki	Hap38	LC767309	Gen54	258	276	133	135	170	170	238	238	135	135	91	91	221	227	144	144	112	112	140	148	140	140	276	276	133	135
SI31	Japan: Ehime Pref, Iyo City, Kamimitani	33.766026, 132.731415	Shoichi Funaki	Hap39	LC767310	Gen55	258	276	133	135	170	170	238	238	135	135	91	91	221	227	144	144	112	112	142	148	140	140	276	276	133	135
WH01	Japan: Shiga Pref, Nagahama City, Yogocho, Nakanokawachi	35.654445, 136.161123	Tomonari Nozaki	Hap09	LC767311	Gen15	258	284	131	131	174	174	238	238	135	135	91	91	221	227	144	144	112	112	140	146	140	140	276	276	133	135
WH02	Japan: Nara Pref, Sakurai City, Tonomine	34.465143, 135.860405	Osamu Tominaga	Hap10	LC767312	Gen16	258	266	131	137	170	170	238	238	135	135	93	93	215	221	144	144	114	114	140	146	140	140	276	276	133	135
WH03	Japan: Nara Pref, Gose City, Sekiya	34.440217, 135.688548	Tomonari Nozaki	Hap11	LC767313	Gen17	258	284	129	133	170	170	238	238	135	135	91	91	217	221	144	144	112	112	140	146	140	140	276	276	133	135
WH04	Japan: Osaka Pref, Higashiosaka City, Higashitoyouracho	34.657824, 135.664155	Osamu Tominaga	Hap12	LC767314	Gen18	258	264	133	133	170	170	238	238	135	135	91	91	221	231	144	144	112	112	140	146	140	140	276	276	133	135
WH05	Japan: Hyogo Pref, Sanda City, Fukushima	34.914167, 135.223583	Kota Sakagami	Hap13	LC767315	Gen19	258	280	133	133	170	170	238	238	135	135	91	91	217	233	144	144	112	112	140	146	140	140	276	276	133	135
WH06	Japan: Hyogo Pref, Tanba City, Ichijimacho, Otogawachi	35.205301, 135.091867	Naoyuki Nakahama	Hap14	LC767316	Gen20	258	270	131	131	170	170	238	238	135	135	91	91	221	227	144	144	112	112	140	146	140	140	276	276	133	135
WH07	Japan: Hyogo Pref, Miki City, Fukui	34.783633, 134.993474	Tomonari Nozaki	Hap15	LC767317	Gen21	258	280	131	133	170	170	238	238	135	135	91	91	217	227	144	144	112	112	140	146	140	140	276	276	133	135
WH08	Japan: Okayama Pref, Niimi City, Osa, Tajibe	35.046569, 133.552666	Shoichi Funaki	Hap16	LC767318	Gen22	256	258	133	133	170	170	238	238	137	137	91	91	223	229	144	144	114	114	140	146	140	140	276	276	133	135
WH09	Japan: Hiroshima Pref, Hiroshima City, Higashi Ward, Ushita, Asahi	34.415928, 132.473574	Shoichi Funaki	Hap17	LC767319	Gen23	258	270	133	133	170	170	238	238	135	135	91	91	221	233	144	144	112	112	140	146	140	140	276	276	133	135
WH10	Japan: Hiroshima Pref, Yamagata Country, Akiota Town, Kake	34.638414, 132.297878	Shoichi Funaki	Hap18	LC767320	Gen24	258	270	133	133	170	172	238	238	135	135	91	91	225	227	144	144	112	112	140	146	140	140	276	276	133	135
WH11	Japan: Hiroshima Pref, Yamagata Country, Akiota Town, Kake	34.638414, 132.297878	Shoichi Funaki	Hap19	LC767321	Gen25	258	272	131	131	172	172	238	238	135	135	91	91	225	227	144	144	112	112	140	146	140	140	276	276	133	135
WH12	Japan: Yamaguchi Pref, Iwakuni City, Iwakuni	34.164228, 132.182662	Shoichi Funaki	Hap04	LC767322	Gen26	256	258	131	131	170	170	238	238	131	131	91	93	225	227	144	144	112	112	140	146	140	140	276	276	133	135
WH19	Japan: Aichi Pref, Toyota City, Busetsumachi	35.211441, 137.503095	Tomonari Nozaki	Hap05	LC767323	Gen11	258	296	131	131	172	172	238	238	135	135	91	91	221	225	144	144	112	112	140	146	140	140	276	276	133	135
WH20	Japan: Aichi Pref, Toyota City, Asugawacho	35.168495, 137.421159	Tomonari Nozaki	Hap06	LC767324	Gen12	258	282	129	133	174	174	238	238	135	135	93	93	221	227	144	144	112	112	140	146	140	140	276	276	133	135
WH21	Japan: Gifu Pref, Ena City, Takenamicho, Fuji	35.477798, 137.334322	Katsumi Iwahori	Hap07	LC767325	Gen13	258	294	131	135	170	170	238	238	135	135	91	91	227	229	144	144	112	112	140	146	140	140	278	278	133	135
WH22	Japan: Ishikawa Pref, Hakusan City, Sannomiyamachi	36.431992, 136.639967	Shumpei Kitamura	Hap08	LC767326	Gen14	258	272	131	131	170	170	238	238	137	137	91	91	223	231	144	144	112	112	140	146	140	140	276	276	133	135
WH23	Japan: Ishikawa Pref, Hakusan City, Sannomiyamachi	36.431992, 136.639967	Shumpei Kitamura	Hap08	LC767327	Gen14	258	272	131	131	170	170	238	238	137	137	91	91	223	231	144	144	112	112	140	146	140	140	276	276	133	135
WH24	Japan: Ishikawa Pref, Hakusan City, Sannomiyamachi	36.431992, 136.639968	Shumpei Kitamura	Hap08	LC767328	Gen14	258	272	131	131	170	170	238	238	137	137	91	91	223	231	144	144	112	112	140	146	140	140	276	276	133	135
EH01	Japan: Fukushima Pref, Fukushima City, Kanayagawa	37.682678, 140.454028	Yuta Mashimo	Hap01	LC767329	Gen01	230	230	133	133	170	170	240	240	135	135	91	91	223	231	144	144	112	112	140	146	140	140	276	276	133	135
EH02	Japan: Fukushima Pref, Fukushima City, Kanayagawa	37.682678, 140.454028	Yuta Mashimo	Hap01	LC767330	Gen01	230	230	133	133	170	170	240	240	135	135	91	91	223	231	144	144	112	112	140	146	140	140	276	276	133	135
EH03	Japan: Fukushima Pref, Fukushima City, Kanayagawa	37.682678, 140.454028	Yuta Mashimo	Hap01	LC767331	Gen01	230	230	133	133	170	170	240	240	135	135	91	91	223	231	144	144	112	112	140	146	140	140	276	276	133	135
EH04	Japan: Ibaraki Pref, Tsukuba City, Sakemaru	36.106, 140.064	Yuta Mashimo	Hap02	LC767332	Gen02	230	230	131	133	170	170	238	238	135	135	91	91	221	231	144	144	112	112	140	146	140	140	276	276	133	135
EH05	Japan: Ibaraki Pref, Tsukuba City, Sakemaru	36.106, 140.064	Yuta Mashimo	Hap01	LC767333	Gen03	230	230	131	135	170	170	238	238	135	135	91	91	221	231	144	144	112	112	140	146	140	140	276	276	133	135
EH06	Japan: Ibaraki Pref, Tsukuba City, Sakemaru	36.106, 140.064	Yuta Mashimo	Hap01	LC767334	Gen03	230	230	131	135	170	170	238	238	135	135	91	91	221	231	144	144	112	112	140	146	140	140	276	276	133	135
EH07	Japan: Gunma Pref, Ota City, Kanayamacho	36.30458, 139.373856	Junpei Haga	Hap03	LC767335	Gen04	258	258	131	135	174	174	238	238	135	135	91	91	225	231	144	144	112	112	140	146	140	140	276	276	133	135
EH08	Japan: Gunma Pref, Ota City, Kanayamacho	36.30458, 139.373856	Junpei Haga	Hap03	LC767336	Gen04	258	258	131	135	174	174	238	238	135	135	91	91	225	231	144	144	112	112	140	146	140	140	276	276	133	135
EH09	Japan: Gunma Pref, Ota City, Kanayamacho	36.30458, 139.373856	Junpei Haga	Hap03	LC767337	Gen04	258	258	131	135	174	174	238	238	135	135	91	91	225	231	144	144	112	112	140	146	140	140	276	276	133	135
EH10	Japan: Saitama Pref, Fukaya City, Honda	36.116985, 139.311541	Mineki Yoshida	Hap04	LC767338	Gen05	258	264	129	137	170	170	238	238	135	135	91	91	221	231	144	144	112	112	140	146	140	140	276	276	133	135
EH11	Japan: Saitama Pref, Fukaya City, Honda	36.116985, 139.311540	Mineki Yoshida	Hap04	LC767339	Gen06	258	264	131	131	170	170	238	238	135	135	91	91	221	231	144	144	112	112	140	146	140	140	276	276	133	135
EH12	Japan: Saitama Pref, Fukaya City, Honda	36.116985, 139.311539	Mineki Yoshida	Hap04	LC767340	Gen06	258	264	131	131	170	170	238	238	135	135	91	91	221	231	144	144	112	112	140	146	140	140	276	276	133	135
EH13	Japan: Shizuoka Pref, Shizuoka City, Aoi Ward, Umegashima	35.280319, 138.340326	Seiki Honda	Hap05	LC767341	Gen07	258	272	129	133	170	170	238	238	137	137	91	91	227	227	144	144	112	112	140	146	140	140	276	276	133	135
EH14	Japan: Shizuoka Pref, Shizuoka City, Aoi Ward, Umegashima	35.280319, 138.340326	Seiki Honda	Hap05	LC767342	Gen08	258	270	129	131	170	170	238	238	137	137	91	91	227	227	144	144	112	112	140	146	140	140	276	276	133	135
EH15	Japan: Shizuoka Pref, Shizuoka City, Aoi Ward, Umegashima	35.280319, 138.340326	Seiki Honda	Hap05	LC767343	Gen09	258	270	129	133	170	170	238	238	137	137	91	91	227	227	144	144	112	112	140	146	140	140	276	276	133	135
EH16	Japan: Shizuoka Pref, Shizuoka City, Aoi Ward, Umegashima	35.280585, 138.338203	Tomonari Nozaki	Hap05	LC767344	Gen07	258	272	129	133	170	170	238	238	137	137	91	91	227	227	144	144	112	112	140	146	140	140	276	276	133	135
EH17	Japan: Shizuoka Pref, Shizuoka City, Aoi Ward, Umegashima	35.280585, 138.338203	Tomonari Nozaki	Hap05	LC767345	Gen07	258	272	129	133	170	170	238	238	137	137	91	91	227	227	144	144	112	112	140	146	140	140	276	276	133	135
EH18	Japan: Shizuoka Pref, Shizuoka City, Aoi Ward, Umegashima	35.280585, 138.338203	Tomonari Nozaki	Hap05	LC767346	Gen10	258	270	131	131	170	170	238	238	137	137	91	91	227	227	144	144	112	112	140	146	140	140	276	276	133	135

### Sheet: Table S2
Table S2. Characteristics of 13 nuclear SSR primers designed from Ramulus mikado.
Locus	Primer sequences (5'-3')	Repeat motif	Ta (℃）	Fluorescent label*	DDBJ accession no.
Rmik021	TGTCGAAACTGAGAAAGCTG	(AT)11	57	FAM	LC623838
	CCATGTGTATGTGTGCATTG
Rmik033	CACGTGATAGTTCATGTCCAA	(AT)10	57	NED	LC623840
	CGATTCTGTAATAGCTAAGCTGAC
Rmik035	GGGTTGCACTAAAGCAGGTA	(GA)11	57	NED	LC623841
	CTATATTCACGCCTGGAGGT
Rmik050	ACAAGCTAGAAAAGGGCTTC	(AG)8	57	FAM	LC623842
	GGAGCGATATCGGACAACTA
Rmik056	CATCCTTACTGCTCACACCA	(CT)8	57	FAM	LC623843
	CTTTCACGTGTGACATTTCC
Rmik075	CATTCAAACTGCTGCAAAA	(AT)8	57	NED	LC623846
	TTATCGTAGCTAGTTGTTATTATTGTT
Rmik077	GAAATCGGGAATTTAAACGA	(TG)9	57	VIC	LC623847
	CACTCACTGTGAATACAACTCTCTT
Rmik085	CTCTTCGTCCCAAGGAGATA	(GT)9	57	VIC	LC623850
	AGAAGAAGTGATACAACCTTACACA
Rmik087	GCGTTTGGTGGTTACATACA	(AG)9	57	PET	LC623851
	CAGTCAAAATCATGTTAGAACACA
Rmik088	GTCCAACAGCAGTACGACAG	(CA)8	57	PET	LC623852
	TCCCATTAGGAACGTCTGTT
Rmik091	CCACTGAATGCACTGGAAAC	(TG)9	57	FAM	LC623853
	CTGCAATAGTTGTGGCAGGA
Rmik094	CCCCTGAAGCACCTATCTGA	(AG)8	57	VIC	LC623854
	CGCACAACTGTGATGTCGTA
Rmik095	GAAAACAATTTTCGTGCATGG	(GT)9	57	PET	LC623855
	TCCCGTTACGGAAGAGATTG
Ta = annealing temperature.
* Sequence of the fluorescent labels: FAM = 5'-GCCTCCCTCGCGCCA-3', VIC = 5'-GCCTTGCCAGCCCGC-3', NED = 5'-CAGGACCAGGCTACCGTG-3', PET = 5'-CGGAGAGCCGAGAGGTG-3'.

### Sheet: Table S3
Table S3. Genetic variation of 13 nuclear SSR markers of Ramulus mikado.
Locus	Repeat motif	A	HO	HE
Rmika021	(AT)11	20	0.865672	0.745489
Rmika033	(AT)10	6	0.641791	0.698819
Rmika035	(GA)11	4	0.0298507	0.266875
Rmika050	(AG)8	2	0	0.210292
Rmika056	(CT)8	4	0	0.359546
Rmika075	(AT)8	3	0.0746269	0.153375
Rmika077	(TG)9	9	0.865672	0.828692
Rmika085	(GT)9	1	0	0
Rmika087	(AG)9	2	0	0.0579194
Rmika088	(CA)8	4	0.970149	0.568835
Rmika091	(TG)9	1	0	0
Rmika094	(AG)8	2	0	0.0579194
Rmika095	(GT)9	2	1	0.5
A: Number of alleles, HO: Observed heterozygosity, HE: Expected heterozygosity
